# Active surveillance of cats and dogs from households with human COVID-19 cases reveals over one quarter of pets infected with SARS-CoV-2 in 2020-2021 in Texas, United States

**DOI:** 10.1101/2025.02.03.636361

**Authors:** Alex Pauvolid-Corrêa, Edward Davila, Lisa D. Auckland, Italo B. Zecca, Rachel E. Busselman, Wendy Tang, Christopher M. Roundy, Mary Lea Killian, Mia K. Torchett, Melinda Jenkins-Moore, Suelee Robbe Austerman, Kris Lantz, Katherine Mozingo, Rachel Tell, Ailam Lim, Yao Akpalu, Rebecca S. B. Fischer, Francisco C. Ferreira, Gabriel L. Hamer, Sarah A. Hamer

**Affiliations:** Department of Veterinary Integrative Biosciences, Texas A&M University, College Station, TX 77843, USA; Department of Entomology, Texas A&M University and AgriLife Research, College Station, TX 77843, USA; National Veterinary Services Laboratories, USDA APHIS VS, Ames, IA 50010, USA; Wisconsin Veterinary Diagnostic Laboratory, University of Wisconsin-Madison, Madison, WI 53706, USA; Brazos County Health Department, Bryan, TX 77803, USA; School of Public Health, Texas A&M University, College Station, TX 77843, USA

**Keywords:** SARS-CoV-2, One Health, risk factor, COVID-19, United States, Texas, cat, dog

## Abstract

Households where people have COVID-19 are high risk environments for companion animals that are susceptible to SARS-CoV-2. We sampled 579 pets from 281 households with one or more laboratory-confirmed person with COVID-19 in central Texas from June 2020 to May 2021. Nineteen out of 396 (4.8%) dogs and 21 out of 157 (13.4%) cats were positive for SARS-CoV-2 by RT-qPCR. Additionally, 95/382 (25%) dogs and 52/146 (36%) cats harbored SARS-CoV-2 neutralizing antibodies. Twenty-six companion animals of ten other species were negative. Overall, 164 (29%) pets were positive for SARS-CoV-2 by molecular and/or serological tests; a total of 110 (39%) out of 281 households had at least one animal with active or past SARS-CoV-2 infection. Cats were more likely to be infected by SARS-CoV-2 and had higher endpoint antibody titers than dogs. Through viral isolation from a subset of respiratory swabs, we documented 6 different lineages in dogs and cats, including the B.1.1 lineage in a cat one month prior to the first known human case in the country. We observed animal and human-pet interaction factors associated with higher risk of infection for dogs and cats, such as days after COVID-19 diagnosis and sharing food. Frequency of clinical signs of disease reported by owners of pets with active infections did not differ from uninfected ones, suggesting that not all reported signs are attributed to SARS-CoV-2 infection. Characterizing animal infections using active SARS-CoV-2 surveillance in pets at risk of infection may aid in One Health pandemic prevention, response, and management.
