## Supplemental material Table S1 for "Active surveillance of cats and dogs from households with human COVID-19 cases reveals over one quarter of pets infected with SARS-CoV-2 in 2020-2021 in Texas, United States"

### Sheet: Supplementary table
							TAMU		WVDL		NVSL		TAMU		WVDL		NVSL		TAMU		WVDL		NVSL		TAMU		WVDL		NVSL		TAMU		WVDL		NVSL		TAMU		WVDL		NVSL
							Respiratory swab						Nasal swab						Oral swab						Rectal swab						Body swab						Conjuctival swab
ID	HH	Species	County	HD	CD	DAHD	RdRp	E	N1	N2	N1	N2	RdRp	E	N1	N2	N1	N2	RdRp	E	N1	N2	N1	N2	RdRp	E	N1	N2	N1	N2	RdRp	E	N1	N2	N1	N2	RdRp	E	N1	N2	N1	N2
TAMU-013	E	Cat	Brazos	2020-06-22	2020-06-28	6	21.7	21.1			18	17.7													34.1	34.3			31.6	32.4	34.4	35			33.1	32.8
TAMU-013B	E	Cat	Brazos	2020-06-22	2020-07-19	27																									36.9	35.1			ND	ND
TAMU-057	AA	Cat	Brazos	2020-07-10	2020-07-17	7	35.1	32			ND	37.8													33.4	30.6			33.9	35.5
TAMU-057B	AA	Cat	Brazos	2020-07-10	2020-07-28	18	39.5	39			ND	ND
TAMU-078	OO	Cat	Brazos	2020-07-24	2020-07-29	5	33.6	32.3			34.7	37.4
TAMU-104	AAA	Cat	Somervell	2020-07-27	2020-08-12	16															33.2	32.5	35.1	34
TAMU-122	EEE	Cat	Brazos	2020-08-10	2020-08-12	2									26.6	25.1	27.7	26.5			31.1	30.7	32.3	31.7			ND	38.1	36.3	36.8
TAMU-129	HHH	Cat	Brazos	2020-08-11	2020-08-14	3																											ND	39.6	36.8	38.3
TAMU-130	HHH	Cat	Brazos	2020-08-11	2020-08-14	3																											31	29.9	30.1	30.1
TAMU-132	HHH	Cat	Brazos	2020-08-11	2020-08-14	3																											ND	37.8	36.8	39.4
TAMU-146	NNN	Cat	Brazos	2020-08-12	2020-08-21	9									28	28.4	31.5	31.6			25.2	24.4	27.1	26.2
TAMU-172	4G	Cat	Brazos	2020-09-08	2020-09-11	3									27.7	27	27.8	27.4			30.5	30.3	31	30.8															38.6	ND	35.2	37.7
TAMU-197	4W	Cat	Brazos	2020-09-18	2020-09-22	4															37.8	35.2	36.8	37.4
TAMU-201	4Y	Cat	Brazos	2020-09-20	2020-09-23	3									38	37	ND	36.9
TAMU-212	5E	Cat	Brazos	2020-10-01	2020-10-06	5									37	36.6	35.6	36
TAMU-216	5G	Cat	Brazos	2020-09-24	2020-09-30	6															35.2	38.5	36.7	37.2
TAMU-250	5X	Cat	Brazos	2020-10-09	2020-10-15	6															36.2	35.4	35.7	37.5
TAMU-252	5X	Cat	Brazos	2020-10-09	2020-10-15	6									32.9	31	33.2	33.4			27.9	25.6	27.5	27.8
TAMU-269	6F	Cat	Brazos	2020-10-16	2020-10-22	6									28.4	28.2	28.5	29.7			36	35.2	35.8	35.3			35.1	34.7	36.1	36.4			35	33.6	34.3	35.5
TAMU-270	6F	Cat	Brazos	2020-10-16	2020-10-22	6									29.9	28.2	29.5	29.6			35.3	34	34.5	35.5			39.1	37.8	37.1	39.2			38.9	ND	36.4	36.5			37.4	38.2	36.3	37.6
TAMU-303	6Z	Cat	Brazos	2020-10-27	2020-11-09	13									39.4	37.3
TAMU-402	8O	Cat	Brazos	2020-12-31	2021-01-07	7									38.2	40																	35.5	36.3
TAMU-405	8Q	Cat	Brazos	2020-12-27	2021-01-08	12									37.3	37.2
TAMU-467	9X	Cat	Brazos	2021-02-10	2021-02-12	2									25.1	24	24.6	24.6			31.6	31.7	31.3	31.6									35.2	34.9
TAMU-467B	9X	Cat	Brazos	2021-02-10	2021-03-11	29																									36.3	34	34.6	36.7
TAMU-467C	9X	Cat	Brazos	2021-02-10	2021-03-15	33																											36.8	37.9
TAMU-562	11P	Cat	Waller	2021-04-03	2021-04-15	12															30.6	31.2											36.7	36.6
TAMU-562B	11P	Cat	Waller	2021-04-03	2021-04-29	26															37.8	38.9
TAMU-571	11R	Cat	Brazos	2021-03-29	2021-04-15	17									30	31.5
TAMU-043	S	Dog	Brazos	2020-07-08	2020-07-15	7																									37.9	37.3			ND	ND
TAMU-044	S	Dog	Brazos	2020-07-08	2020-07-15	7																			ND	38.7			37.4	39.1	37.1	36.2			ND	ND
TAMU-077	NN	Dog	Brazos	2020-07-22	2020-07-28	6	31.2	30.3			31.1	31.6
TAMU-096	YY	Dog	Brazos	2020-08-09	2020-08-11	2									32.8	33.3	33.5	33.4															36.6	37.9	35.9	35.9
TAMU-127	HHH	Dog	Brazos	2020-08-11	2020-08-14	3																					36.5	38.1	ND	ND			ND	39.9	36.5	36.1
TAMU-140	JJJ	Dog	Brazos	2020-08-11	2020-08-18	7									39.2	38.9	ND	ND
TAMU-149	PPP	Dog	Brazos	2020-08-20	2020-08-21	1									31.2	32	34	34
TAMU-173	4H	Dog	Brazos	2020-09-08	2020-09-14	6									32.4	33	31.4	33			36.8	37.4	ND	ND
TAMU-186	4Q	Dog	Brazos	2020-09-10	2020-09-17	7																											38.8	39.4	36.2	ND
TAMU-187	4Q	Dog	Brazos	2020-09-10	2020-09-17	7																											36	35.4	35.5	37.2
TAMU-205	4Z	Dog	Brazos	2020-09-17	2020-09-24	7									34.4	33.2	32.3	33.5			39	39.9	ND	ND
TAMU-217	5H	Dog	Brazos	2020-09-26	2020-10-01	5									24.7	25.9	25.7	26.9			31.8	34.2	32.4	34.2
TAMU-239	5S	Dog	Brazos	2020-10-06	2020-10-13	7									ND	39.1	35.6	38.3															39.4	38	37.7	39.4
TAMU-240	5S	Dog	Brazos	2020-10-06	2020-10-13	7									36.4	34.4	ND	ND
TAMU-282	6K	Dog	Brazos	2020-10-21	2020-10-29	8									37.6	36.2	35.9	37.5			35	35.7	36.5	38.1
TAMU-288	6P	Dog	Brazos	2020-10-23	2020-10-30	7									34.8	35.9	ND	37.9
TAMU-299	6W	Dog	Brazos	2020-10-27	2020-11-05	9									35.8	36.6
TAMU-320	7H	Dog	Brazos	2020-11-05	2020-11-10	5																											38.7	39.2
TAMU-369	8A	Dog	Brazos	2020-12-06	2020-12-16	10									36.7	36.7
TAMU-392	8L	Dog	Brazos	2020-12-15	2020-12-22	7									31	30.3	29.6	29.8			36.3	34.5	35.3	34.4									32.5	30.7	31.7	31.5
TAMU-466	9X	Dog	Brazos	2021-02-10	2021-02-11	1									28.6	28.5	28.5	29.1			29	28.8	28.2	28.5
TAMU-466B	9X	Dog	Brazos	2021-02-10	2021-03-11	29																									36.9	34.3	35.9	38.5
TAMU-466C	9X	Dog	Brazos	2021-02-10	2021-03-15	33															36.9	39.4
TAMU-474	10B	Dog	Brazos	2021-02-08	2021-02-24	16																											37.3	37.8
TAMU-475	10B	Dog	Brazos	2021-02-08	2021-02-24	16									37.3	39.6																	36.7	37.8
TAMU-515	10U	Dog	Brazos	2021-03-12	2021-03-16	4									34.9	35
TAMU-525	10U	Dog	Brazos	2021-03-10	2021-03-18	8																											37.1	39.2
