## Supplemental material Table S2 for "Active surveillance of cats and dogs from households with human COVID-19 cases reveals over one quarter of pets infected with SARS-CoV-2 in 2020-2021 in Texas, United States"

### Sheet: Isolation NEG
TAMU ID	Sample Type	Species	RdRp qPCR Ct Value	E Gene qPCR Ct Value	WVDL qPCR N1	WVDL qPCR N2	NVSL Results N1 qPCR Ct	NVSL Results N2 qPCR Ct	Comment
TAMU-013	Body	Cat	34.42	35.03	NA	NA	33.1	32.8	SARS-CoV-2 isolated from the respiratory swab from the same pet
TAMU-013	Rectal	Cat	34.06	34.26	NA	NA	31.6	32.4	SARS-CoV-2 isolated from the respiratory swab from the same pet
TAMU-013B	Body	Cat	36.88	35.05	NA	NA	ND	ND
TAMU-013B	Respiratory	Cat	ND	40.81	NA	NA	ND	ND
TAMU-043	Body	Dog	37.86	37.28	NA	NA	ND	ND
TAMU-044	Rectal	Dog	ND	38.72	NA	NA	37.36	39.06
TAMU-057	Rectal	Cat	33.4	30.61	NA	NA	33.9	35.5
TAMU-057	Respiratory	Cat	35.06	32	NA	NA	ND	37.8
TAMU-057B	Respiratory	Cat	39.53	38.97	NA	NA	ND	ND
TAMU-077	Body	Dog	ND	36.56	NA	NA	ND	36.5
TAMU-077	Respiratory	Dog	31.2	30.29	NA	NA	31.1	31.6
TAMU-078	Respiratory	Cat	33.61	32.3	NA	NA	34.7	37.4
TAMU-122	Nasal	Cat	NA	NA	26.6	25.1	27.7	26.5
TAMU-130	Body	Cat	NA	NA	31.02	29.86	30.1	30.1
TAMU-146	Oral	Cat	NA	NA	25.2	24.4	27.1	26.2
TAMU-146	Nasal	Cat	NA	NA	28	28.4	31.5	31.6
TAMU-217	Nasal	Dog	NA	NA	24.7	25.9	25.7	26.9
TAMU-269	Nasal	Cat	NA	NA	28.4	28.2	28.5	29.7
TAMU-270	Nasal	Cat	NA	NA	29.9	28.2	29.5	29.6
TAMU-466	Nasal	Dog	NA	NA	28.6	28.5	28.5	29.1	SARS-CoV-2 isolated from the oral swab from the same pet
TAMU-562	Oral	Cat	NA	NA	30.6	31.2	29.1	30.9
TAMU-571	Nasal	Cat	NA	NA	30	31.5	29	30.6
